# A consensus atlas of human brain development defines cell type-specific maturation trajectories across the lifespan

**DOI:** 10.64898/2026.07.16.738788

**Authors:** Sridevi Venkatesan, Patricia Nano, Jonathan Werner, Sonia Malaiya, Brian Herb, Yuan Gao, Li Wang, Aparna Bhaduri, Tomasz J. Nowakowski, Carlo Colantuoni, Seth A. Ament, Jesse Gillis

## Abstract

Human neurodevelopment is a continuous process that begins prenatally and extends into postnatal life. Current transcriptomic datasets are limited, fragmented across analytical frameworks, precluding comprehensive reconstruction of cellular trajectories linking developmental states to mature cell types. Here we present a consolidated cellular-resolution transcriptomic atlas of human brain development from the onset of neurogenesis to adulthood, covering ∼2.2 million cells from 156 donors across nine studies. All data were reprocessed from raw sequencing reads and annotated within a unified cell-type taxonomy, enabling reliable mapping across the lifespan. Cell types were highly replicable across heterogeneous datasets, enabling us to chart their maturation and cortical layer localization over time. We identify dynamic gene programs predictive of cell-type maturation, validate gene modules tracking known fate transitions, and leverage our atlas’ scale to characterize rare populations, including microglia. This resource establishes a standardized reference of human brain development and maturation gene modules for future comparisons across model systems, species, and disease states.
