## Supplementary Tables for "A consensus atlas of human brain development defines cell type-specific maturation trajectories across the lifespan": Supplementary table S2_metaneighbor_replicability_percelltype.xlsx

### Sheet: Human
	refcelltype	mean
1	Astro	0.877559
2	Cajal Retzius	0.698593
3	Chandelier	0.780297
4	Dividing_Progenitor	0.834113
5	Endo	0.96997
6	Intermediate_Progenitor	0.71951
7	L2/3 IT	0.696442
8	L4 IT	0.725944
9	L5 ET	0.704093
10	L5 IT	0.715567
11	L5/6 NP	0.857086
12	L6 CT	0.811843
13	L6 IT	0.7169
14	L6 IT Car3	0.666536
15	L6b	0.763622
16	Lamp5	0.769215
17	Lamp5 Lhx6	0.733143
18	Micro/PVM	0.96399
19	Neural_Progenitor	0.846164
20	Newborn GABAergic	0.777293
21	Newborn Glutamatergic	0.71473
22	Newborn Neuron	0.765782
23	Newborn_neuron_gaba-glut	0.607813
24	Newborn_neuron_glut-gaba	0.605115
25	Newborn_non-neuron	0.630477
26	OPC	0.900129
27	Oligo	0.84854
28	Pax6	0.852512
29	Pvalb	0.839033
30	Sncg	0.85122
31	Sst	0.831754
32	Sst Chodl	0.62701
33	VLMC	0.937178
34	Vip	0.875291
35	fetal microglia/immune	0.671804
36	unassigned	0.532597

### Sheet: Human-Mouse
	refcelltype	mean
1	Astro	0.951688
2	Cajal Retzius	0.595789
3	Chandelier	0.927667
4	Endo	0.991047
5	Intermediate_Progenitor	0.826399
6	L2/3 IT	0.828365
7	L4 IT	0.85444
8	L5 ET	0.896553
9	L5 IT	0.841061
10	L5/6 NP	0.946539
11	L6 CT	0.907612
12	L6 IT	0.854583
13	L6 IT Car3	0.837251
14	L6b	0.885872
15	Lamp5	0.957171
16	Lamp5 Lhx6	0.934276
17	Micro/PVM	0.981752
18	OPC	0.967659
19	Oligo	0.960922
20	Pvalb	0.95246
21	Sncg	0.949527
22	Sst	0.95369
23	Sst Chodl	0.858162
24	VLMC	0.977606
25	Vip	0.976658
